# High-resolution spatial multi-omics reveals cell-type specific nuclear compartments

**DOI:** 10.1101/2023.05.07.539762

**Authors:** Yodai Takei, Yujing Yang, Jonathan White, Jina Yun, Meera Prasad, Lincoln J Ombelets, Simone Schindler, Long Cai

## Abstract

The mammalian nucleus is compartmentalized by diverse subnuclear structures. These subnuclear structures, marked by nuclear bodies and histone modifications, are often cell-type specific and affect gene regulation and 3D genome organization^1–3^. Understanding nuclear organization requires identifying the molecular constituents of subnuclear structures and mapping their associations with specific genomic loci in individual cells, within complex tissues. Here, we introduce two-layer DNA seqFISH+, which allows simultaneous mapping of 100,049 genomic loci, together with nascent transcriptome for 17,856 genes and a diverse set of immunofluorescently labeled subnuclear structures all in single cells in cell lines and adult mouse cerebellum. Using these multi-omics datasets, we showed that repressive chromatin compartments are more variable by cell type than active compartments. We also discovered a single exception to this rule: an RNA polymerase II (RNAPII)-enriched compartment was associated with long, cell-type specific genes (> 200kb), in a manner distinct from nuclear speckles. Further, our analysis revealed that cell-type specific facultative and constitutive heterochromatin compartments marked by H3K27me3 and H4K20me3 are enriched at specific genes and gene clusters, respectively, and shape radial chromosomal positioning and inter-chromosomal interactions in neurons and glial cells. Together, our results provide a single-cell high-resolution multi-omics view of subnuclear compartments, associated genomic loci, and their impacts on gene regulation, directly within complex tissues.
