## Supplementary Table 2 for "High-resolution spatial multi-omics reveals cell-type specific nuclear compartments"

### Sheet: list
Target	Name
ATRX	ATRX (Abcam ab97508)
BRD4	Brd4 (Abcam ab182446)
BRG1	BRG1 (Abcam ab215998)
CBP	CBP (Cell Signaling 7389BF)
CHD4	CHD4 (Abcam ab70469)
CPSF6	CPSF6 (Abcam ab238933)
CyclinT1	Cyclin T1 (Abcam ab238940)
E-Cadherin	E-Cadherin (R&D Systems AF748)
EZH2	EZH2 (Diagenode C15410039-50)
Fibrillarin	Fibrillarin (Cell Signaling 2639BF)
H2A.X	Phospho-Histone H2A.X (Cell Signaling 9718BF)
H2AK119u1	H2AK119u1 (Cell Signaling 8240BF)
H3	H3 (Cell Signaling 4499BF)
H3K14ac	H3K14ac (Cell Signaling 7627BF)
H3K27ac	H3K27ac (Active Motif 39133)
H3K27me2	H3K27me2 (Cell Signaling 9728BF)
H3K27me3	H3K27me3 (Cell Signaling 9733BF)
H3K36ac	H3K36ac (Cell Signaling 27683BF)
H3K36me2	H3K36me2 (Abcam ab239408)
H3K36me3	H3K36me3 (Cell Signaling 4909BF)
H3K4me1	H3K4me1 (Cell Signaling 5326BF)
H3K4me2	H3K4me2 (Cell Signaling 9725BF)
H3K4me3	H3K4me3 (Cell Signaling 9751BF)
H3K56ac	H3K56ac (Active Motif 39281)
H3K9ac	H3K9ac (Active Motif 91103)
H3K9me2	H3K9me2 (Abcam ab1220)
H3K9me3	H3K9me3 (Diagenode MAb-146-050)
H3pSer10	H3pSer10 (Millipore 05-806)
H4K16ac	H4K16ac (EMD Millipore 07-329)
H4K20me1	H4K20me1 (Abcam ab9051)
H4K20me2	H4K20me2 (Abcam ab9052)
H4K20me3	H4K20me3 (Active Motif 39671)
H4K8ac	H4K8ac (MBL MABI0408)
HA-tag	Anti-HA tag (Cell Signaling 3724BF)
HDAC1	HDAC1 (Active Motif 39881)
HDAC2	HDAC2 (Abcam ab51832)
HP1alpha	HP1 alpha (Abcam ab226049)
HP1beta	HP1β (Cell Signaling 8676BF)
HP1gamma	HP1 gamma (Abcam ab223535)
JARID2	JARID2 (NovusBio NB100-2214)
KAP1	KAP1 (Abcam ab215550)
KAT3B/p300	KAT3B/p300 (Abcam ab14984)
KLF4	KLF4 (R&D Systems AF3158)
LaminB1	Lamin B1 (Abcam ab16048)
MED1	MED1 (Bethyl A300-793A)
mH2A1	mH2A1 (Abcam ab232602)
MuERVL-Gag	MuERVL-Gag (HUABIO ER50102)
NANOG	Nanog (R&D Systems AF2729)
OTX1/OTX2	Otx1 + Otx2 (Abcam ab21990)
PCNA	PCNA (Novus Biological NB500-106)
POU5F1	Oct4 (Abcam ab215386)
RAD51	Rad51 (Abcam ab221796)
RBAP48	RbAp48 (Invitrogen MA1-23275)
RING1B	RING1B (Abcam ab101273)
RNAPIISer2-P	RNA pol II CTD phospho Ser2 (Abcam ab238450)
RNAPIISer5-P	RNAPII Ser5-P (Abcam ab5408)
RYBP	RYBP (Abcam ab5976)
SALL4	Sall4 (Abcam ab29112)
SF3A66	SF3a66 (Abcam ab77800)
SOX2	SOX2 (Abcam ab97959)
SUZ12	Suz12 (Active Motif 39357)
UBTF	UBTF (Sigma-Aldrich WH0007343M1)
WHSC2/NELF-A	WHSC2/NELF-A (Abcam ab85852)
ZMYM2/RAMP	ZMYM2/RAMP (Abcam ab106624)
ZSCAN4	Zscan4 (Millipore AB4340)
